# Assessing Random Forest self-reproducibility for optimal short biomarker signature discovery

**DOI:** 10.1101/2023.03.29.534695

**Authors:** Christophe Poulet, Ahmed Debit, Claire Josse, Guy Jerusalem, Chloe-Agathe Azencott, Vincent Bours, Kristel Van Steen

## Abstract

Biomarker signature discovery remains the main path to develop clinical diagnostic tools when the biological knowledge on a pathology is weak. Shortest signatures are often preferred to reduce the cost of the diagnostic. The ability to find the best and shortest signature relies on the robustness of the models that can be built on such set of molecules. The classification algorithm that will be used is selected based on the average performance of its models, often expressed via the average AUC. However, it is not garanteed that an algorithm with a large AUC distribution will keep a stable performance when facing data. Here, we propose two AUC-derived hyper-stability scores, the HRS and the HSS, as complementary metrics to the average AUC, that should bring confidence in the choice for the best classification algorithm. To emphasize the importance of these scores, we compared 15 different Random Forests implementation. Additionally, the modelization time of each implementation was computed to further help deciding the best strategy. Our findings show that the Random Forest implementation should be chosen according to the data at hand and the classification question being evaluated. No Random Forest implementation can be used universally for any classification and on any dataset. Each of them should be tested for both their average AUC performance and AUC-derived stability, prior to analysis.

**Author summary:** To better measure the performance of a Machine Learning (ML) implementation, we introduce a new metric, the AUC hyper-stability, to be used in parallel with the average AUC. This AUC hyper-stability is able to discriminate ML implementations that show the same AUC performance. This metric can therefore help researchers in choosing the best ML method to get stable short predictive biomarker signatures. More specifically, we advocate a tradeoff between the average AUC performance, the hyper-stability scores, and the modeling time.
