## Supplementary material for "Assessing Random Forest self-reproducibility for optimal short biomarker signature discovery": S3 Table

### Sheet: A. Signatures_BRCA
SignatureID	Length	Elements
Signature1	4	FXYD1 + SDPR + IL11RA + FIGF
Signature2	4	STAT5B + SDPR + COL10A1 + HLF
Signature3	4	PAMR1 + PPP1R12B + ADAM33 + EZH1
Signature4	5	CD300LG + LOC728264 + ADAM33 + LMOD1 + KLHL29
Signature5	5	CD300LG + MATN2 + HLF + ADAM33 + KLHL29
Signature6	5	MAMDC2 + SPRY2 + HLF + MME + BTNL9
Signature7	6	CA4 + NTRK2 + SPRY2 + COL11A1 + HLF + KLHL29
Signature8	6	ITIH5 + MATN2 + MME + EZH1 + HLF + NTRK2
Signature9	6	NTRK2 + FIGF + SDPR + CD300LG + EZH1 + LOC728264
Signature10	7	ITIH5 + PAMR1 + BTNL9 + HLF + EZH1 + SPRY2 + KLHL29
Signature11	7	MME + PPP1R12B + MAMDC2 + BTNL9 + COL11A1 + SDPR + CA4
Signature12	7	STAT5B + ADAM33 + SPRY2 + CD300LG + COL10A1 + MATN2 + FIGF
Signature13	8	SCN4B + PPP1R12B + SPRY2 + ITIH5 + FXYD1 + LMOD1 + COL10A1 + SDPR
Signature14	8	MMP11 + ITIH5 + ADAMTS5 + SPRY2 + CD300LG + FIGF + LMOD1 + CA4
Signature15	8	MAMDC2 + ITIH5 + MATN2 + NTRK2 + ADAMTS5 + KLHL29 + FXYD1 + GPRASP1
Signature16	9	MAMDC2 + LOC728264 + FXYD1 + CA4 + MMP11 + COL11A1 + KLHL29 + COL10A1 + HLF
Signature17	9	LMOD1 + SPRY2 + ITIH5 + KLHL29 + MATN2 + FXYD1 + LOC728264 + NTRK2 + MMP11
Signature18	9	BTNL9 + SPRY2 + PAMR1 + MMP11 + NTRK2 + FXYD1 + MATN2 + MME + GPRASP1
Signature19	10	CD300LG + FXYD1 + LMOD1 + GPRASP1 + CALCOCO1 + NTRK2 + CA4 + ITM2A + HLF + MATN2
Signature20	10	ITIH5 + PPP1R12B + CD300LG + STAT5B + FIGF + FXYD1 + ADAMTS5 + MME + CALCOCO1 + PAMR1
Signature21	10	IL11RA + SDPR + NTRK2 + BTNL9 + STAT5B + CD300LG + ITM2A + CA4 + LOC728264 + ITIH5
Signature22	11	FIGF + EZH1 + ADAM33 + ITM2A + MATN2 + MMP11 + GPRASP1 + STAT5B + MME + COL11A1 + PAMR1
Signature23	11	ITM2A + FIGF + COL11A1 + ITIH5 + ADAM33 + MATN2 + MMP11 + PPP1R12B + SCN4B + SPRY2 + EZH1
Signature24	11	SCN4B + MME + FIGF + PAMR1 + ITM2A + CD300LG + SDPR + ADAM33 + COL11A1 + MMP11 + HLF
Signature25	12	PPP1R12B + ADAMTS5 + FIGF + MMP11 + NTRK2 + COL10A1 + GPRASP1 + ADAM33 + HLF + ITIH5 + COL11A1 + SDPR
Signature26	12	FXYD1 + STAT5B + LMOD1 + CA4 + MME + SDPR + CALCOCO1 + PPP1R12B + LOC728264 + ITM2A + HLF + EZH1
Signature27	12	ITIH5 + MME + CD300LG + ADAMTS5 + MATN2 + NTRK2 + BTNL9 + HLF + MAMDC2 + ADAM33 + ITM2A + IL11RA
Signature28	13	PAMR1 + GPRASP1 + BTNL9 + LMOD1 + ADAMTS5 + COL10A1 + HLF + KLHL29 + MMP11 + STAT5B + FIGF + CALCOCO1 + SCN4B
Signature29	13	PPP1R12B + CALCOCO1 + ITIH5 + MMP11 + GPRASP1 + ADAM33 + MATN2 + IL11RA + HLF + ADAMTS5 + PAMR1 + CD300LG + MAMDC2
Signature30	13	HLF + PAMR1 + CA4 + COL11A1 + GPRASP1 + PPP1R12B + CALCOCO1 + SDPR + ITM2A + LOC728264 + MATN2 + EZH1 + SPRY2
Signature31	14	FIGF + KLHL29 + COL10A1 + ITIH5 + BTNL9 + MME + CA4 + STAT5B + MATN2 + MMP11 + GPRASP1 + PPP1R12B + CALCOCO1 + IL11RA
Signature32	14	LMOD1 + ADAMTS5 + MME + EZH1 + GPRASP1 + COL10A1 + COL11A1 + SDPR + ITM2A + MATN2 + HLF + KLHL29 + ADAM33 + ITIH5
Signature33	14	CALCOCO1 + MME + KLHL29 + COL11A1 + CA4 + IL11RA + PAMR1 + ITIH5 + SCN4B + ADAM33 + MAMDC2 + ITM2A + BTNL9 + SDPR
Signature34	15	FXYD1 + SDPR + CD300LG + SCN4B + STAT5B + BTNL9 + ADAMTS5 + MME + LOC728264 + MAMDC2 + PAMR1 + CALCOCO1 + NTRK2 + ITIH5 + EZH1
Signature35	15	COL11A1 + ITM2A + MAMDC2 + MATN2 + CA4 + ADAMTS5 + CD300LG + PAMR1 + STAT5B + SDPR + KLHL29 + MMP11 + HLF + IL11RA + FIGF
Signature36	15	MATN2 + PAMR1 + STAT5B + EZH1 + LMOD1 + CALCOCO1 + MAMDC2 + ADAMTS5 + CD300LG + KLHL29 + COL10A1 + IL11RA + GPRASP1 + FIGF + NTRK2
Signature37	16	ITIH5 + EZH1 + ADAMTS5 + CD300LG + COL10A1 + FIGF + LMOD1 + SPRY2 + MAMDC2 + ADAM33 + MMP11 + BTNL9 + IL11RA + NTRK2 + SCN4B + CA4
Signature38	16	PPP1R12B + LMOD1 + COL10A1 + ITIH5 + ITM2A + CD300LG + GPRASP1 + EZH1 + ADAM33 + MAMDC2 + FIGF + BTNL9 + IL11RA + CALCOCO1 + MME + KLHL29
Signature39	16	SCN4B + ITM2A + MME + MMP11 + ADAMTS5 + FIGF + KLHL29 + MAMDC2 + COL10A1 + LOC728264 + LMOD1 + GPRASP1 + COL11A1 + FXYD1 + ITIH5 + PPP1R12B
Signature40	17	GPRASP1 + MME + ADAM33 + IL11RA + MAMDC2 + CALCOCO1 + BTNL9 + COL11A1 + COL10A1 + KLHL29 + NTRK2 + CA4 + PAMR1 + LOC728264 + SCN4B + MMP11 + ADAMTS5
Signature41	17	MMP11 + SDPR + ITM2A + GPRASP1 + MME + NTRK2 + MATN2 + PAMR1 + SCN4B + ADAMTS5 + ITIH5 + ADAM33 + KLHL29 + CA4 + PPP1R12B + CALCOCO1 + SPRY2
Signature42	17	CA4 + MATN2 + SPRY2 + ITM2A + CD300LG + HLF + ITIH5 + SDPR + SCN4B + PAMR1 + EZH1 + COL11A1 + NTRK2 + CALCOCO1 + LOC728264 + STAT5B + FIGF
Signature43	18	LOC728264 + MME + PPP1R12B + ADAM33 + CA4 + EZH1 + ITIH5 + STAT5B + COL10A1 + MATN2 + CALCOCO1 + SDPR + IL11RA + COL11A1 + ADAMTS5 + FXYD1 + CD300LG + KLHL29
Signature44	18	SPRY2 + ADAMTS5 + STAT5B + EZH1 + BTNL9 + MAMDC2 + NTRK2 + COL11A1 + CD300LG + CA4 + ITM2A + MMP11 + MATN2 + COL10A1 + ITIH5 + IL11RA + GPRASP1 + HLF
Signature45	18	PPP1R12B + GPRASP1 + FXYD1 + ADAM33 + LOC728264 + FIGF + CD300LG + CA4 + SPRY2 + ITIH5 + STAT5B + PAMR1 + MMP11 + ADAMTS5 + COL11A1 + BTNL9 + MAMDC2 + CALCOCO1
Signature46	19	ADAMTS5 + IL11RA + MMP11 + FIGF + ITIH5 + LOC728264 + PAMR1 + CALCOCO1 + SPRY2 + PPP1R12B + NTRK2 + GPRASP1 + SDPR + CA4 + COL11A1 + MATN2 + BTNL9 + STAT5B + KLHL29
Signature47	19	FXYD1 + LMOD1 + FIGF + MMP11 + IL11RA + CD300LG + GPRASP1 + MATN2 + KLHL29 + PAMR1 + ITM2A + ITIH5 + COL10A1 + STAT5B + ADAMTS5 + ADAM33 + PPP1R12B + NTRK2 + MAMDC2
Signature48	19	CALCOCO1 + FXYD1 + CA4 + IL11RA + LOC728264 + SDPR + COL11A1 + CD300LG + BTNL9 + GPRASP1 + MAMDC2 + PPP1R12B + KLHL29 + NTRK2 + FIGF + ITIH5 + ADAM33 + EZH1 + MMP11
Signature49	20	CALCOCO1 + MAMDC2 + ADAM33 + LOC728264 + COL11A1 + COL10A1 + ITIH5 + PAMR1 + FXYD1 + GPRASP1 + BTNL9 + FIGF + EZH1 + PPP1R12B + STAT5B + SCN4B + MMP11 + NTRK2 + KLHL29 + CD300LG
Signature50	20	MATN2 + PAMR1 + ITM2A + ADAMTS5 + SPRY2 + LOC728264 + BTNL9 + SDPR + LMOD1 + COL10A1 + CA4 + ADAM33 + GPRASP1 + HLF + MAMDC2 + PPP1R12B + CALCOCO1 + CD300LG + EZH1 + SCN4B
Signature51	20	FXYD1 + IL11RA + SCN4B + SDPR + FIGF + EZH1 + ITIH5 + MMP11 + HLF + ADAM33 + GPRASP1 + ADAMTS5 + KLHL29 + MME + BTNL9 + PAMR1 + NTRK2 + MATN2 + PPP1R12B + CD300LG
Signature52	21	SCN4B + MMP11 + LOC728264 + ADAMTS5 + CD300LG + FIGF + SDPR + ITM2A + GPRASP1 + SPRY2 + BTNL9 + ITIH5 + HLF + CALCOCO1 + KLHL29 + PPP1R12B + MAMDC2 + NTRK2 + CA4 + IL11RA + PAMR1
Signature53	21	FIGF + CA4 + CALCOCO1 + KLHL29 + MME + HLF + CD300LG + COL11A1 + MAMDC2 + ADAMTS5 + SDPR + MATN2 + NTRK2 + COL10A1 + PPP1R12B + LOC728264 + ITM2A + FXYD1 + EZH1 + SCN4B + STAT5B
Signature54	21	MATN2 + PPP1R12B + NTRK2 + COL10A1 + HLF + CALCOCO1 + EZH1 + MME + IL11RA + SPRY2 + STAT5B + SCN4B + COL11A1 + MAMDC2 + KLHL29 + ADAMTS5 + GPRASP1 + LMOD1 + FIGF + MMP11 + SDPR
Signature55	22	STAT5B + COL11A1 + NTRK2 + MATN2 + CA4 + ITM2A + MMP11 + PPP1R12B + HLF + IL11RA + MME + FIGF + COL10A1 + SCN4B + KLHL29 + BTNL9 + PAMR1 + CALCOCO1 + LMOD1 + GPRASP1 + ADAMTS5 + EZH1
Signature56	22	FIGF + CD300LG + GPRASP1 + COL10A1 + ITIH5 + IL11RA + ITM2A + MAMDC2 + MMP11 + EZH1 + COL11A1 + SPRY2 + ADAMTS5 + PAMR1 + STAT5B + PPP1R12B + SDPR + MME + ADAM33 + MATN2 + CALCOCO1 + CA4
Signature57	22	MMP11 + CALCOCO1 + ADAM33 + LOC728264 + COL10A1 + COL11A1 + EZH1 + ADAMTS5 + KLHL29 + HLF + PAMR1 + IL11RA + STAT5B + SPRY2 + CD300LG + SCN4B + ITM2A + GPRASP1 + PPP1R12B + LMOD1 + BTNL9 + CA4
Signature58	23	MMP11 + SPRY2 + MATN2 + ITIH5 + COL10A1 + COL11A1 + LOC728264 + MAMDC2 + PPP1R12B + ITM2A + MME + KLHL29 + CALCOCO1 + LMOD1 + PAMR1 + ADAMTS5 + NTRK2 + FIGF + SDPR + STAT5B + HLF + IL11RA + BTNL9
Signature59	23	CD300LG + IL11RA + STAT5B + ITIH5 + GPRASP1 + KLHL29 + MME + PAMR1 + SDPR + SPRY2 + COL11A1 + SCN4B + CA4 + FXYD1 + CALCOCO1 + MATN2 + BTNL9 + COL10A1 + LMOD1 + FIGF + MMP11 + HLF + ADAM33
Signature60	23	COL10A1 + GPRASP1 + MAMDC2 + MME + FXYD1 + FIGF + COL11A1 + NTRK2 + MATN2 + ADAMTS5 + LMOD1 + STAT5B + ITIH5 + SPRY2 + BTNL9 + KLHL29 + SDPR + CA4 + HLF + MMP11 + CALCOCO1 + LOC728264 + IL11RA
Signature61	24	FIGF + MATN2 + STAT5B + SDPR + FXYD1 + SCN4B + KLHL29 + LOC728264 + ADAMTS5 + NTRK2 + SPRY2 + CALCOCO1 + HLF + IL11RA + CA4 + ITM2A + COL10A1 + EZH1 + MAMDC2 + COL11A1 + MMP11 + LMOD1 + ADAM33 + CD300LG
Signature62	24	CD300LG + PAMR1 + EZH1 + MATN2 + PPP1R12B + ITIH5 + MMP11 + BTNL9 + STAT5B + FXYD1 + SCN4B + IL11RA + ADAMTS5 + FIGF + ITM2A + SDPR + KLHL29 + COL11A1 + NTRK2 + SPRY2 + LOC728264 + CA4 + COL10A1 + LMOD1
Signature63	24	CALCOCO1 + CA4 + FXYD1 + ADAMTS5 + COL10A1 + LOC728264 + MATN2 + MME + ADAM33 + GPRASP1 + LMOD1 + NTRK2 + IL11RA + ITIH5 + FIGF + MAMDC2 + SDPR + MMP11 + SPRY2 + STAT5B + PAMR1 + SCN4B + CD300LG + ITM2A
Signature64	25	BTNL9 + ITIH5 + EZH1 + STAT5B + MAMDC2 + COL10A1 + MMP11 + NTRK2 + GPRASP1 + CA4 + COL11A1 + KLHL29 + HLF + MATN2 + ADAMTS5 + SCN4B + ADAM33 + ITM2A + SDPR + LOC728264 + PPP1R12B + MME + PAMR1 + LMOD1 + CALCOCO1
Signature65	25	KLHL29 + LMOD1 + CD300LG + HLF + COL11A1 + SPRY2 + MATN2 + MMP11 + NTRK2 + SCN4B + PAMR1 + SDPR + PPP1R12B + GPRASP1 + ADAM33 + FXYD1 + IL11RA + ITIH5 + BTNL9 + CA4 + CALCOCO1 + COL10A1 + MME + STAT5B + FIGF
Signature66	25	COL10A1 + IL11RA + MMP11 + BTNL9 + MAMDC2 + COL11A1 + SCN4B + LOC728264 + GPRASP1 + NTRK2 + FIGF + PPP1R12B + ADAMTS5 + CALCOCO1 + STAT5B + SPRY2 + HLF + ITIH5 + CD300LG + EZH1 + FXYD1 + KLHL29 + LMOD1 + ADAM33 + MATN2
Signature67	26	PPP1R12B + FXYD1 + SDPR + HLF + ITM2A + LMOD1 + PAMR1 + SPRY2 + NTRK2 + BTNL9 + MAMDC2 + STAT5B + MATN2 + FIGF + CA4 + COL10A1 + ADAMTS5 + MMP11 + CD300LG + ITIH5 + COL11A1 + GPRASP1 + CALCOCO1 + IL11RA + LOC728264 + ADAM33
Signature68	26	PAMR1 + EZH1 + KLHL29 + SPRY2 + STAT5B + FXYD1 + MAMDC2 + ITM2A + BTNL9 + GPRASP1 + LOC728264 + MME + COL10A1 + SDPR + MATN2 + PPP1R12B + MMP11 + ADAMTS5 + ITIH5 + ADAM33 + NTRK2 + HLF + SCN4B + CA4 + IL11RA + CALCOCO1
Signature69	26	ADAM33 + ITM2A + NTRK2 + SPRY2 + IL11RA + STAT5B + KLHL29 + PPP1R12B + LMOD1 + ADAMTS5 + CA4 + MMP11 + CALCOCO1 + FXYD1 + ITIH5 + PAMR1 + MATN2 + EZH1 + CD300LG + FIGF + GPRASP1 + LOC728264 + HLF + COL10A1 + BTNL9 + SCN4B
Signature70	27	KLHL29 + PAMR1 + BTNL9 + NTRK2 + ADAM33 + CALCOCO1 + HLF + ADAMTS5 + ITIH5 + SDPR + LMOD1 + SCN4B + COL10A1 + MAMDC2 + COL11A1 + MMP11 + MME + FIGF + FXYD1 + LOC728264 + SPRY2 + CA4 + STAT5B + CD300LG + EZH1 + PPP1R12B + MATN2
Signature71	27	LMOD1 + MAMDC2 + ADAMTS5 + MME + NTRK2 + COL10A1 + FIGF + FXYD1 + MMP11 + LOC728264 + KLHL29 + EZH1 + COL11A1 + GPRASP1 + MATN2 + SDPR + CD300LG + ITIH5 + BTNL9 + CA4 + SCN4B + ADAM33 + CALCOCO1 + PAMR1 + HLF + STAT5B + SPRY2
Signature72	27	PAMR1 + FXYD1 + EZH1 + COL10A1 + KLHL29 + PPP1R12B + LOC728264 + FIGF + ADAM33 + ITIH5 + CD300LG + SPRY2 + STAT5B + MMP11 + CALCOCO1 + SDPR + MATN2 + CA4 + HLF + ITM2A + MAMDC2 + ADAMTS5 + LMOD1 + NTRK2 + BTNL9 + GPRASP1 + COL11A1
Signature73	28	NTRK2 + SCN4B + GPRASP1 + FXYD1 + HLF + IL11RA + LOC728264 + SDPR + CD300LG + EZH1 + ADAMTS5 + SPRY2 + BTNL9 + STAT5B + PPP1R12B + PAMR1 + MMP11 + ADAM33 + KLHL29 + COL11A1 + CA4 + ITIH5 + LMOD1 + FIGF + MME + CALCOCO1 + COL10A1 + MATN2
Signature74	28	SDPR + BTNL9 + KLHL29 + HLF + MAMDC2 + FIGF + MATN2 + COL10A1 + PPP1R12B + SPRY2 + LMOD1 + STAT5B + LOC728264 + PAMR1 + MMP11 + GPRASP1 + ITIH5 + ITM2A + CD300LG + NTRK2 + IL11RA + CA4 + FXYD1 + COL11A1 + ADAM33 + EZH1 + MME + ADAMTS5
Signature75	28	COL10A1 + HLF + NTRK2 + STAT5B + ADAMTS5 + FXYD1 + CD300LG + CALCOCO1 + COL11A1 + EZH1 + ITIH5 + IL11RA + ITM2A + MATN2 + BTNL9 + SCN4B + KLHL29 + PAMR1 + CA4 + MME + SDPR + FIGF + GPRASP1 + MMP11 + SPRY2 + LOC728264 + ADAM33 + PPP1R12B
Signature76	29	SDPR + SCN4B + GPRASP1 + HLF + SPRY2 + NTRK2 + ADAM33 + PAMR1 + ITM2A + ITIH5 + CD300LG + FXYD1 + CA4 + CALCOCO1 + PPP1R12B + COL11A1 + STAT5B + ADAMTS5 + IL11RA + BTNL9 + MMP11 + LMOD1 + MAMDC2 + FIGF + KLHL29 + EZH1 + MATN2 + COL10A1 + LOC728264
Signature77	29	EZH1 + CD300LG + MATN2 + STAT5B + MME + PPP1R12B + LOC728264 + MAMDC2 + ITM2A + CA4 + MMP11 + FIGF + COL10A1 + ADAMTS5 + SCN4B + PAMR1 + IL11RA + HLF + LMOD1 + KLHL29 + SDPR + ADAM33 + SPRY2 + ITIH5 + CALCOCO1 + COL11A1 + GPRASP1 + NTRK2 + BTNL9
Signature78	29	SCN4B + LOC728264 + STAT5B + COL11A1 + LMOD1 + MME + SPRY2 + ITM2A + PPP1R12B + BTNL9 + CALCOCO1 + ADAMTS5 + PAMR1 + SDPR + CD300LG + ADAM33 + KLHL29 + ITIH5 + MATN2 + EZH1 + FIGF + GPRASP1 + MAMDC2 + COL10A1 + IL11RA + HLF + MMP11 + NTRK2 + FXYD1

### Sheet: B. Signatures_LUSC
SignatureID	Length	Elements
Signature1	3	NCAPH + GPIHBP1 + TGFBR2
Signature2	3	NCAPH + PTPRB + ARHGAP31
Signature3	3	PTPRB + MYCT1 + GPIHBP1
Signature4	4	GPIHBP1 + NCAPH + ARHGAP31 + MYCT1
Signature5	4	ARHGAP31 + LDB2 + NCAPH + MYCT1
Signature6	4	ESAM + PTPRB + GPR116 + ARHGAP31
Signature7	5	MYCT1 + TGFBR2 + TFAP2A + NCAPH + LDB2
Signature8	5	MYCT1 + PTPRB + TFAP2A + TGFBR2 + GPR116
Signature9	5	NCAPH + TFAP2A + LDB2 + PTPRB + TGFBR2
Signature10	6	GPR116 + MYCT1 + NCAPH + GPIHBP1 + TFAP2A + ESAM
Signature11	6	ARHGAP31 + PTPRB + LDB2 + ESAM + GPIHBP1 + TGFBR2
Signature12	6	ARHGAP31 + MYCT1 + ESAM + TFAP2A + GPR116 + TGFBR2
Signature13	7	GPIHBP1 + MYCT1 + NCAPH + TFAP2A + TGFBR2 + GPR116 + PTPRB
Signature14	7	TFAP2A + ARHGAP31 + PTPRB + GPR116 + MYCT1 + NCAPH + ESAM
Signature15	7	GPR116 + TFAP2A + TGFBR2 + NCAPH + ARHGAP31 + PTPRB + GPIHBP1
Signature16	8	TGFBR2 + GPR116 + NCAPH + PTPRB + MYCT1 + TFAP2A + ESAM + ARHGAP31
Signature17	8	GPR116 + LDB2 + ARHGAP31 + PTPRB + GPIHBP1 + MYCT1 + TGFBR2 + NCAPH
Signature18	8	GPR116 + NCAPH + LDB2 + TGFBR2 + TFAP2A + ESAM + GPIHBP1 + MYCT1
Signature19	9	TGFBR2 + ESAM + ARHGAP31 + MYCT1 + GPR116 + GPIHBP1 + LDB2 + TFAP2A + PTPRB
Signature20	9	ESAM + GPIHBP1 + LDB2 + PTPRB + GPR116 + NCAPH + MYCT1 + TFAP2A + TGFBR2
Signature21	9	PTPRB + GPIHBP1 + LDB2 + TFAP2A + GPR116 + ARHGAP31 + ESAM + NCAPH + MYCT1

### Sheet: C. Signatures_THCA
SignatureID	Length	Elements
Signature1	4	CPNE3 + PI4K2B + LPAR5 + EPHB1
Signature2	4	SHROOM4 + RELN + LRIG1 + EPHB1
Signature3	4	ABCC3 + GALE + NRCAM + RAP1GAP
Signature4	5	SPINT1 + DLG4 + ABCC3 + CPNE3 + EPS8
Signature5	5	RAP1GAP + GALE + GOLT1A + C6orf168 + ECE1
Signature6	5	FAM84A + ECE1 + UBTD1 + AGPAT4 + MCTP2
Signature7	6	ETV4 + FHOD1 + LPAR5 + TFF3 + EPHB1 + C6orf168
Signature8	6	SHROOM4 + PI4K2B + MCTP2 + METTL7B + IGF2BP2 + AGPAT4
Signature9	6	DLG2 + EPHB1 + ETV4 + UBTD1 + SHROOM4 + LAD1
Signature10	7	PI4K2B + RAP1GAP + MCTP2 + DLG4 + EPHB1 + NRCAM + ECE1
Signature11	7	GALNT7 + MCTP2 + GALE + BMP1 + SPINT1 + ECE1 + LPAR5
Signature12	7	IGSF10 + FHOD1 + LPAR5 + ABCC3 + ETV4 + PLD3 + LRIG1
Signature13	8	RAP1GAP + PI4K2B + TFF3 + SERINC2 + LPAR5 + SPINT1 + FAM84A + DLG2
Signature14	8	CPNE3 + FAM84A + METTL7B + SPINT1 + DLG4 + AGPAT4 + EPHB1 + C6orf168
Signature15	8	NGEF + METTL7B + TFF3 + ST3GAL5 + DLG4 + PI4K2B + SHROOM4 + MCTP2
Signature16	9	CPNE3 + GOLT1A + LRIG1 + PLD3 + SERINC2 + ECE1 + PI4K2B + DLG2 + FHOD1
Signature17	9	IGSF10 + RELN + DLG2 + SPINT1 + GOLT1A + UBTD1 + FHOD1 + ETV4 + EPHB1
Signature18	9	RAP1GAP + SRCIN1 + PLCH1 + UBTD1 + METTL7B + PI4K2B + DLG4 + LAD1 + SHROOM4
Signature19	10	AGPAT4 + SRCIN1 + PDE4C + MCTP2 + METTL7B + GOLT1A + ST3GAL5 + PLD3 + ABCC3 + IGF2BP2
Signature20	10	EPS8 + DLG4 + GALE + IGF2BP2 + ETV4 + PI4K2B + NRCAM + IGSF10 + EPHB1 + SERINC2
Signature21	10	PI4K2B + ODZ1 + LRIG1 + CPNE3 + PDE4C + ABCC3 + NRCAM + EPS8 + IGF2BP2 + LPAR5
Signature22	11	LRIG1 + GALE + EPS8 + LAD1 + NGEF + DLG2 + FAM84A + ODZ1 + TFF3 + IGF2BP2 + RELN
Signature23	11	GOLT1A + UBTD1 + ODZ1 + PI4K2B + AGPAT4 + FHOD1 + RELN + ST3GAL5 + IGSF10 + LPAR5 + LAD1
Signature24	11	FAM84A + LPAR5 + FHOD1 + LRIG1 + SRCIN1 + PLD3 + PI4K2B + PLCH1 + METTL7B + C6orf168 + TGFA
Signature25	12	TGFA + UBTD1 + BMP1 + LPAR5 + FHOD1 + SPINT1 + NGEF + FAM84A + ABCC3 + RAP1GAP + SERINC2 + GALNT7
Signature26	12	DLG4 + NGEF + DLG2 + SRCIN1 + ABCC3 + FAM84A + PDE4C + RELN + ODZ1 + SPINT1 + ECE1 + PLCH1
Signature27	12	ETV4 + PLCH1 + PI4K2B + LAD1 + METTL7B + NGEF + TFF3 + LPAR5 + GALE + IGSF10 + SHROOM4 + LRIG1
Signature28	13	SHROOM4 + PLD3 + IGSF10 + TGFA + TFF3 + LRIG1 + PLCH1 + BMP1 + SPINT1 + EPHB1 + ABCC3 + UBTD1 + CPNE3
Signature29	13	GOLT1A + SERINC2 + RELN + METTL7B + BMP1 + RAP1GAP + SHROOM4 + ABCC3 + FHOD1 + PLD3 + TFF3 + ECE1 + TGFA
Signature30	13	ODZ1 + MCTP2 + DLG4 + PLCH1 + ETV4 + TGFA + C6orf168 + AGPAT4 + GALNT7 + SRCIN1 + PLD3 + SERINC2 + LRIG1
Signature31	14	IGSF10 + EPS8 + DLG4 + AGPAT4 + LAD1 + DLG2 + GALNT7 + LPAR5 + RAP1GAP + ODZ1 + TFF3 + ECE1 + FHOD1 + EPHB1
Signature32	14	ODZ1 + FHOD1 + LAD1 + NRCAM + SHROOM4 + ST3GAL5 + GALNT7 + GALE + ECE1 + PI4K2B + LPAR5 + MCTP2 + EPS8 + IGSF10
Signature33	14	NGEF + PDE4C + PI4K2B + AGPAT4 + SERINC2 + TGFA + DLG2 + MCTP2 + GOLT1A + ETV4 + NRCAM + PLD3 + C6orf168 + ABCC3
Signature34	15	LPAR5 + ODZ1 + RAP1GAP + DLG4 + PI4K2B + EPS8 + MCTP2 + C6orf168 + PLD3 + ECE1 + LAD1 + FHOD1 + RELN + IGF2BP2 + IGSF10
Signature35	15	RELN + EPS8 + PLD3 + GALE + C6orf168 + IGF2BP2 + NGEF + ST3GAL5 + AGPAT4 + ABCC3 + PI4K2B + EPHB1 + CPNE3 + ECE1 + PDE4C
Signature36	15	AGPAT4 + DLG2 + ETV4 + TFF3 + METTL7B + GOLT1A + TGFA + RAP1GAP + ECE1 + RELN + BMP1 + NGEF + MCTP2 + LPAR5 + GALE
Signature37	16	C6orf168 + PLD3 + LPAR5 + SPINT1 + DLG4 + ODZ1 + MCTP2 + PI4K2B + TFF3 + ECE1 + CPNE3 + RELN + GALNT7 + NRCAM + TGFA + SRCIN1
Signature38	16	LAD1 + C6orf168 + METTL7B + SHROOM4 + DLG4 + RAP1GAP + SPINT1 + NGEF + EPHB1 + ECE1 + TGFA + EPS8 + SERINC2 + ST3GAL5 + TFF3 + GALNT7
Signature39	16	FAM84A + ECE1 + CPNE3 + SPINT1 + IGF2BP2 + RAP1GAP + PI4K2B + SERINC2 + LPAR5 + C6orf168 + FHOD1 + LAD1 + GALNT7 + ODZ1 + IGSF10 + UBTD1
Signature40	17	ODZ1 + TFF3 + NRCAM + GALE + GALNT7 + AGPAT4 + UBTD1 + SERINC2 + FAM84A + ECE1 + LAD1 + GOLT1A + METTL7B + LRIG1 + IGSF10 + RAP1GAP + DLG2
Signature41	17	EPS8 + ABCC3 + ETV4 + IGF2BP2 + GALE + ODZ1 + METTL7B + NRCAM + BMP1 + PDE4C + ST3GAL5 + SERINC2 + SRCIN1 + GOLT1A + LAD1 + RELN + PLCH1
Signature42	17	PI4K2B + RELN + PLCH1 + ST3GAL5 + BMP1 + DLG2 + SERINC2 + GOLT1A + PDE4C + EPHB1 + SHROOM4 + NRCAM + LRIG1 + DLG4 + FHOD1 + TFF3 + PLD3
Signature43	18	ETV4 + LPAR5 + GALNT7 + ODZ1 + DLG4 + ECE1 + SPINT1 + RELN + PLD3 + SERINC2 + METTL7B + GALE + PDE4C + ST3GAL5 + IGF2BP2 + PLCH1 + CPNE3 + C6orf168
Signature44	18	AGPAT4 + GALNT7 + LPAR5 + IGSF10 + PDE4C + EPS8 + RAP1GAP + ODZ1 + DLG4 + NGEF + ETV4 + METTL7B + SPINT1 + FHOD1 + SRCIN1 + EPHB1 + TFF3 + GALE
Signature45	18	PI4K2B + C6orf168 + FHOD1 + AGPAT4 + CPNE3 + SRCIN1 + DLG2 + PLD3 + LAD1 + ST3GAL5 + FAM84A + NGEF + GOLT1A + SHROOM4 + PLCH1 + GALE + NRCAM + LRIG1
Signature46	19	SPINT1 + TFF3 + NGEF + AGPAT4 + UBTD1 + SHROOM4 + ST3GAL5 + ABCC3 + IGSF10 + GALNT7 + PI4K2B + LRIG1 + MCTP2 + GALE + LPAR5 + DLG4 + SERINC2 + TGFA + ECE1
Signature47	19	LRIG1 + EPHB1 + SPINT1 + PLD3 + NGEF + BMP1 + UBTD1 + ETV4 + PLCH1 + GALNT7 + NRCAM + ABCC3 + SRCIN1 + ODZ1 + LAD1 + FAM84A + EPS8 + DLG4 + FHOD1
Signature48	19	ETV4 + METTL7B + SERINC2 + AGPAT4 + DLG4 + PI4K2B + MCTP2 + FHOD1 + LPAR5 + BMP1 + CPNE3 + IGF2BP2 + SHROOM4 + ST3GAL5 + ECE1 + TGFA + PDE4C + ABCC3 + GALE
Signature49	20	ECE1 + CPNE3 + RAP1GAP + FHOD1 + ABCC3 + IGF2BP2 + METTL7B + ETV4 + BMP1 + GALNT7 + GOLT1A + EPHB1 + LAD1 + ODZ1 + DLG4 + LRIG1 + TFF3 + NGEF + C6orf168 + SPINT1
Signature50	20	DLG4 + GOLT1A + FHOD1 + ABCC3 + IGSF10 + CPNE3 + SPINT1 + ST3GAL5 + AGPAT4 + GALNT7 + SERINC2 + NRCAM + RELN + ODZ1 + GALE + UBTD1 + MCTP2 + ETV4 + EPS8 + TGFA
Signature51	20	DLG2 + PLCH1 + ST3GAL5 + C6orf168 + ODZ1 + GALE + RAP1GAP + AGPAT4 + SPINT1 + ABCC3 + LRIG1 + MCTP2 + SHROOM4 + IGF2BP2 + PDE4C + PI4K2B + BMP1 + EPHB1 + FHOD1 + FAM84A
Signature52	21	PLD3 + ETV4 + LRIG1 + RAP1GAP + ODZ1 + TGFA + METTL7B + BMP1 + LPAR5 + IGSF10 + FAM84A + UBTD1 + TFF3 + PDE4C + ST3GAL5 + DLG2 + EPHB1 + DLG4 + PI4K2B + GOLT1A + GALNT7
Signature53	21	LPAR5 + METTL7B + PLCH1 + IGF2BP2 + FAM84A + PI4K2B + C6orf168 + GALNT7 + EPHB1 + ODZ1 + TFF3 + CPNE3 + FHOD1 + PDE4C + NRCAM + TGFA + IGSF10 + DLG2 + BMP1 + ETV4 + RELN
Signature54	21	UBTD1 + LRIG1 + LPAR5 + IGF2BP2 + TGFA + ST3GAL5 + FAM84A + RAP1GAP + PLCH1 + FHOD1 + NGEF + CPNE3 + DLG2 + NRCAM + GALE + EPS8 + EPHB1 + ODZ1 + ETV4 + IGSF10 + BMP1
Signature55	22	GALE + TGFA + ST3GAL5 + DLG2 + PI4K2B + C6orf168 + EPHB1 + FHOD1 + SHROOM4 + NRCAM + ODZ1 + BMP1 + NGEF + IGSF10 + ETV4 + CPNE3 + LRIG1 + ECE1 + SPINT1 + AGPAT4 + SRCIN1 + ABCC3
Signature56	22	FHOD1 + GALNT7 + RELN + SERINC2 + TGFA + NGEF + ABCC3 + LAD1 + RAP1GAP + TFF3 + BMP1 + SHROOM4 + LRIG1 + SPINT1 + NRCAM + ST3GAL5 + C6orf168 + EPS8 + GOLT1A + ECE1 + DLG4 + CPNE3
Signature57	22	SRCIN1 + TGFA + RAP1GAP + ABCC3 + DLG4 + PI4K2B + IGSF10 + TFF3 + PDE4C + FHOD1 + PLCH1 + GALE + FAM84A + MCTP2 + METTL7B + LPAR5 + ST3GAL5 + C6orf168 + PLD3 + EPS8 + GOLT1A + ODZ1
Signature58	23	ST3GAL5 + ODZ1 + IGF2BP2 + PDE4C + LAD1 + GALE + ECE1 + UBTD1 + PLD3 + RAP1GAP + C6orf168 + EPHB1 + LRIG1 + EPS8 + MCTP2 + NRCAM + PLCH1 + RELN + SERINC2 + TFF3 + GALNT7 + TGFA + BMP1
Signature59	23	AGPAT4 + METTL7B + MCTP2 + FHOD1 + PLCH1 + GOLT1A + TGFA + UBTD1 + PLD3 + RELN + RAP1GAP + SPINT1 + PDE4C + LPAR5 + ETV4 + IGSF10 + ST3GAL5 + SRCIN1 + ECE1 + PI4K2B + LAD1 + LRIG1 + CPNE3
Signature60	23	FHOD1 + MCTP2 + ST3GAL5 + METTL7B + ETV4 + GALNT7 + CPNE3 + LRIG1 + NRCAM + LPAR5 + PDE4C + NGEF + BMP1 + FAM84A + PI4K2B + TGFA + EPS8 + TFF3 + RAP1GAP + EPHB1 + ECE1 + AGPAT4 + DLG2
Signature61	24	METTL7B + C6orf168 + PDE4C + LRIG1 + NRCAM + ODZ1 + GOLT1A + ABCC3 + PI4K2B + GALNT7 + IGSF10 + CPNE3 + MCTP2 + TFF3 + ST3GAL5 + GALE + EPS8 + LAD1 + DLG4 + RELN + SPINT1 + ETV4 + AGPAT4 + RAP1GAP
Signature62	24	C6orf168 + PLCH1 + ABCC3 + AGPAT4 + SHROOM4 + TGFA + GOLT1A + RELN + NGEF + CPNE3 + ST3GAL5 + UBTD1 + SRCIN1 + GALNT7 + TFF3 + ETV4 + LPAR5 + DLG2 + LRIG1 + GALE + SERINC2 + LAD1 + MCTP2 + METTL7B
Signature63	24	MCTP2 + ETV4 + NRCAM + AGPAT4 + METTL7B + SPINT1 + SERINC2 + DLG2 + CPNE3 + PI4K2B + ECE1 + DLG4 + SRCIN1 + PDE4C + ABCC3 + TGFA + GALE + TFF3 + RELN + C6orf168 + BMP1 + LAD1 + EPS8 + LRIG1
Signature64	25	TGFA + PI4K2B + TFF3 + EPS8 + AGPAT4 + GALE + EPHB1 + PLD3 + GOLT1A + METTL7B + BMP1 + SPINT1 + PLCH1 + ECE1 + MCTP2 + FHOD1 + ODZ1 + FAM84A + IGF2BP2 + RAP1GAP + ETV4 + LAD1 + DLG4 + CPNE3 + ST3GAL5
Signature65	25	DLG2 + NGEF + PLCH1 + LPAR5 + ETV4 + ECE1 + LAD1 + RELN + EPHB1 + TGFA + GOLT1A + C6orf168 + AGPAT4 + PI4K2B + PDE4C + RAP1GAP + EPS8 + METTL7B + CPNE3 + UBTD1 + FHOD1 + ODZ1 + ABCC3 + GALE + NRCAM
Signature66	25	SRCIN1 + C6orf168 + MCTP2 + UBTD1 + ETV4 + NGEF + GALE + IGF2BP2 + RAP1GAP + FAM84A + NRCAM + LRIG1 + SERINC2 + FHOD1 + ST3GAL5 + GALNT7 + METTL7B + SHROOM4 + TFF3 + EPS8 + EPHB1 + ECE1 + ABCC3 + BMP1 + DLG2
Signature67	26	TFF3 + GALNT7 + SERINC2 + MCTP2 + TGFA + EPHB1 + CPNE3 + DLG4 + RAP1GAP + PI4K2B + LPAR5 + METTL7B + PLD3 + C6orf168 + SHROOM4 + FHOD1 + NRCAM + ETV4 + PDE4C + BMP1 + UBTD1 + IGF2BP2 + NGEF + SPINT1 + EPS8 + AGPAT4
Signature68	26	PLCH1 + TFF3 + METTL7B + EPHB1 + CPNE3 + RELN + GALNT7 + TGFA + LRIG1 + FHOD1 + DLG2 + SHROOM4 + GOLT1A + EPS8 + ECE1 + ABCC3 + ST3GAL5 + MCTP2 + GALE + LAD1 + RAP1GAP + PDE4C + LPAR5 + SRCIN1 + IGF2BP2 + SERINC2
Signature69	26	ETV4 + LRIG1 + PLCH1 + EPHB1 + TGFA + GALNT7 + NGEF + SHROOM4 + PLD3 + SRCIN1 + UBTD1 + RELN + CPNE3 + LPAR5 + AGPAT4 + SERINC2 + ODZ1 + MCTP2 + C6orf168 + METTL7B + DLG2 + FAM84A + TFF3 + RAP1GAP + EPS8 + ECE1
Signature70	27	RAP1GAP + PLD3 + CPNE3 + SERINC2 + UBTD1 + SRCIN1 + BMP1 + LPAR5 + GALE + IGF2BP2 + EPHB1 + DLG2 + METTL7B + ABCC3 + PLCH1 + RELN + NGEF + SPINT1 + PDE4C + ST3GAL5 + MCTP2 + GALNT7 + SHROOM4 + IGSF10 + GOLT1A + ETV4 + LAD1
Signature71	27	ETV4 + DLG4 + BMP1 + EPHB1 + RELN + TFF3 + GOLT1A + IGF2BP2 + DLG2 + PI4K2B + AGPAT4 + METTL7B + LAD1 + FAM84A + UBTD1 + PDE4C + MCTP2 + NGEF + GALNT7 + PLCH1 + EPS8 + ECE1 + PLD3 + IGSF10 + ABCC3 + SPINT1 + CPNE3
Signature72	27	EPHB1 + EPS8 + PI4K2B + DLG2 + ECE1 + NRCAM + CPNE3 + LPAR5 + GOLT1A + SRCIN1 + ODZ1 + PLD3 + RELN + DLG4 + ABCC3 + ST3GAL5 + IGF2BP2 + SERINC2 + UBTD1 + PLCH1 + LAD1 + FHOD1 + AGPAT4 + TGFA + NGEF + IGSF10 + MCTP2
Signature73	28	PI4K2B + FHOD1 + RELN + EPS8 + LAD1 + ST3GAL5 + TGFA + IGSF10 + GALNT7 + GALE + BMP1 + LPAR5 + IGF2BP2 + SRCIN1 + TFF3 + SHROOM4 + NGEF + METTL7B + RAP1GAP + EPHB1 + AGPAT4 + SPINT1 + SERINC2 + PLD3 + MCTP2 + ABCC3 + DLG4 + CPNE3
Signature74	28	CPNE3 + BMP1 + FHOD1 + TGFA + SHROOM4 + AGPAT4 + TFF3 + NRCAM + ABCC3 + NGEF + SRCIN1 + ECE1 + IGSF10 + GALE + DLG4 + METTL7B + C6orf168 + GALNT7 + PLCH1 + ETV4 + LRIG1 + PDE4C + SPINT1 + PI4K2B + IGF2BP2 + ODZ1 + LAD1 + DLG2
Signature75	28	NGEF + FAM84A + LAD1 + TFF3 + LRIG1 + ECE1 + GOLT1A + SRCIN1 + RAP1GAP + C6orf168 + IGF2BP2 + PLD3 + PI4K2B + ODZ1 + ETV4 + CPNE3 + ST3GAL5 + PDE4C + TGFA + MCTP2 + SERINC2 + PLCH1 + UBTD1 + DLG2 + AGPAT4 + FHOD1 + SPINT1 + EPHB1
Signature76	29	PDE4C + UBTD1 + CPNE3 + PLD3 + DLG2 + PI4K2B + MCTP2 + LRIG1 + SPINT1 + EPS8 + TFF3 + SERINC2 + IGF2BP2 + GOLT1A + SRCIN1 + BMP1 + ETV4 + LAD1 + ST3GAL5 + TGFA + FAM84A + GALE + AGPAT4 + SHROOM4 + RELN + IGSF10 + EPHB1 + ODZ1 + LPAR5
Signature77	29	SRCIN1 + LRIG1 + FAM84A + IGF2BP2 + SPINT1 + EPHB1 + C6orf168 + ST3GAL5 + UBTD1 + MCTP2 + ABCC3 + SHROOM4 + TGFA + ECE1 + PDE4C + GOLT1A + SERINC2 + PLD3 + NGEF + DLG4 + PI4K2B + AGPAT4 + LAD1 + RELN + FHOD1 + GALE + ODZ1 + LPAR5 + NRCAM
Signature78	29	SERINC2 + SRCIN1 + LRIG1 + ECE1 + PDE4C + MCTP2 + RELN + TGFA + NRCAM + GOLT1A + C6orf168 + GALE + PLCH1 + ST3GAL5 + EPS8 + PLD3 + ABCC3 + GALNT7 + DLG4 + BMP1 + EPHB1 + RAP1GAP + CPNE3 + LPAR5 + TFF3 + SHROOM4 + AGPAT4 + LAD1 + METTL7B
Signature79	30	PDE4C + ODZ1 + ETV4 + C6orf168 + LAD1 + IGF2BP2 + ST3GAL5 + SPINT1 + EPHB1 + GALNT7 + MCTP2 + EPS8 + IGSF10 + ECE1 + NRCAM + PLD3 + UBTD1 + ABCC3 + GALE + DLG2 + FAM84A + CPNE3 + NGEF + RELN + RAP1GAP + LRIG1 + SHROOM4 + TGFA + SERINC2 + BMP1
Signature80	30	ODZ1 + GALNT7 + AGPAT4 + DLG2 + RAP1GAP + GOLT1A + SRCIN1 + LAD1 + NRCAM + SERINC2 + PLCH1 + GALE + IGSF10 + METTL7B + TFF3 + SHROOM4 + ETV4 + PDE4C + TGFA + RELN + EPS8 + NGEF + ABCC3 + PI4K2B + LRIG1 + IGF2BP2 + ST3GAL5 + FHOD1 + C6orf168 + LPAR5
Signature81	30	LRIG1 + TFF3 + SERINC2 + ABCC3 + UBTD1 + C6orf168 + IGSF10 + SHROOM4 + GALNT7 + AGPAT4 + SRCIN1 + FAM84A + LAD1 + RAP1GAP + NRCAM + SPINT1 + GOLT1A + EPS8 + NGEF + MCTP2 + ODZ1 + PLD3 + PDE4C + PLCH1 + ECE1 + CPNE3 + IGF2BP2 + ETV4 + METTL7B + GALE
Signature82	31	EPHB1 + FAM84A + IGF2BP2 + UBTD1 + GALNT7 + RELN + NGEF + C6orf168 + GALE + AGPAT4 + SHROOM4 + NRCAM + DLG4 + BMP1 + ABCC3 + RAP1GAP + DLG2 + FHOD1 + ECE1 + ODZ1 + PLCH1 + TFF3 + SERINC2 + ETV4 + ST3GAL5 + LAD1 + TGFA + METTL7B + SRCIN1 + GOLT1A + CPNE3
Signature83	31	RAP1GAP + AGPAT4 + RELN + CPNE3 + UBTD1 + METTL7B + IGSF10 + SRCIN1 + MCTP2 + ST3GAL5 + SERINC2 + PDE4C + GOLT1A + FHOD1 + LPAR5 + DLG4 + GALE + NRCAM + LRIG1 + PLD3 + PLCH1 + SHROOM4 + DLG2 + EPS8 + C6orf168 + TFF3 + SPINT1 + GALNT7 + ODZ1 + LAD1 + NGEF
Signature84	31	FAM84A + LRIG1 + CPNE3 + METTL7B + DLG4 + MCTP2 + IGSF10 + PI4K2B + IGF2BP2 + SERINC2 + TFF3 + SPINT1 + SHROOM4 + AGPAT4 + SRCIN1 + EPHB1 + TGFA + ECE1 + FHOD1 + C6orf168 + RELN + PDE4C + LPAR5 + NRCAM + UBTD1 + ST3GAL5 + ETV4 + RAP1GAP + EPS8 + NGEF + ABCC3
Signature85	32	IGSF10 + DLG4 + IGF2BP2 + TGFA + METTL7B + EPS8 + LRIG1 + NGEF + PI4K2B + PLCH1 + ECE1 + BMP1 + ETV4 + PLD3 + RELN + GOLT1A + AGPAT4 + FAM84A + DLG2 + EPHB1 + C6orf168 + PDE4C + ODZ1 + LPAR5 + ST3GAL5 + UBTD1 + SRCIN1 + RAP1GAP + GALNT7 + LAD1 + GALE + NRCAM
Signature86	32	TGFA + RAP1GAP + RELN + FHOD1 + PDE4C + TFF3 + LRIG1 + IGSF10 + PLD3 + BMP1 + GALNT7 + FAM84A + SHROOM4 + ETV4 + MCTP2 + UBTD1 + GALE + EPHB1 + EPS8 + LPAR5 + DLG4 + SERINC2 + LAD1 + NRCAM + AGPAT4 + GOLT1A + SPINT1 + METTL7B + PLCH1 + C6orf168 + DLG2 + ABCC3
Signature87	32	SPINT1 + EPHB1 + METTL7B + PLCH1 + LRIG1 + ABCC3 + TGFA + RELN + RAP1GAP + BMP1 + LAD1 + AGPAT4 + LPAR5 + ST3GAL5 + FAM84A + GALE + CPNE3 + DLG4 + ECE1 + SRCIN1 + UBTD1 + IGSF10 + TFF3 + MCTP2 + PLD3 + FHOD1 + NGEF + IGF2BP2 + EPS8 + SERINC2 + ETV4 + GOLT1A
Signature88	33	RAP1GAP + DLG2 + PDE4C + LAD1 + IGF2BP2 + RELN + PLD3 + ST3GAL5 + IGSF10 + NRCAM + TGFA + ECE1 + GALE + LRIG1 + UBTD1 + PI4K2B + GALNT7 + GOLT1A + TFF3 + NGEF + BMP1 + MCTP2 + CPNE3 + AGPAT4 + EPS8 + SPINT1 + ABCC3 + DLG4 + ETV4 + SERINC2 + FHOD1 + SRCIN1 + C6orf168
Signature89	33	LPAR5 + SHROOM4 + IGF2BP2 + TGFA + DLG2 + PLCH1 + UBTD1 + RAP1GAP + TFF3 + PDE4C + ETV4 + RELN + GALNT7 + BMP1 + DLG4 + EPHB1 + CPNE3 + SPINT1 + IGSF10 + FAM84A + ABCC3 + ODZ1 + GOLT1A + LRIG1 + PI4K2B + MCTP2 + FHOD1 + LAD1 + NRCAM + ECE1 + GALE + PLD3 + C6orf168
Signature90	33	LPAR5 + SPINT1 + C6orf168 + CPNE3 + GALE + SERINC2 + IGF2BP2 + ODZ1 + TFF3 + PLD3 + LRIG1 + ECE1 + FHOD1 + METTL7B + LAD1 + PDE4C + ETV4 + PI4K2B + MCTP2 + SRCIN1 + GOLT1A + EPS8 + FAM84A + RELN + EPHB1 + UBTD1 + DLG4 + ST3GAL5 + RAP1GAP + PLCH1 + ABCC3 + DLG2 + IGSF10
Signature91	34	EPS8 + PDE4C + BMP1 + GOLT1A + ST3GAL5 + DLG2 + TFF3 + SRCIN1 + ABCC3 + NGEF + RELN + IGSF10 + LPAR5 + SPINT1 + AGPAT4 + TGFA + GALE + ETV4 + SERINC2 + ODZ1 + PLD3 + UBTD1 + FAM84A + EPHB1 + LAD1 + LRIG1 + METTL7B + GALNT7 + ECE1 + C6orf168 + MCTP2 + CPNE3 + FHOD1 + SHROOM4
Signature92	34	PI4K2B + DLG4 + GOLT1A + LRIG1 + PLD3 + SRCIN1 + LPAR5 + DLG2 + TGFA + RELN + NRCAM + LAD1 + SPINT1 + SERINC2 + PDE4C + RAP1GAP + TFF3 + BMP1 + ABCC3 + PLCH1 + MCTP2 + GALNT7 + ECE1 + CPNE3 + AGPAT4 + FHOD1 + ST3GAL5 + ETV4 + NGEF + IGSF10 + METTL7B + C6orf168 + FAM84A + ODZ1
Signature93	34	UBTD1 + SERINC2 + LRIG1 + PLCH1 + TFF3 + FAM84A + SHROOM4 + FHOD1 + PDE4C + SRCIN1 + IGSF10 + GALNT7 + ETV4 + IGF2BP2 + SPINT1 + C6orf168 + BMP1 + DLG4 + ECE1 + ST3GAL5 + ODZ1 + TGFA + AGPAT4 + CPNE3 + NGEF + METTL7B + GALE + LAD1 + GOLT1A + EPHB1 + DLG2 + EPS8 + RAP1GAP + NRCAM
Signature94	35	SHROOM4 + RELN + GALNT7 + CPNE3 + LAD1 + LPAR5 + ABCC3 + FHOD1 + FAM84A + NGEF + SPINT1 + PDE4C + EPS8 + PI4K2B + RAP1GAP + DLG2 + ECE1 + TGFA + PLD3 + METTL7B + NRCAM + SERINC2 + ETV4 + GOLT1A + DLG4 + BMP1 + AGPAT4 + EPHB1 + PLCH1 + UBTD1 + ST3GAL5 + IGSF10 + TFF3 + MCTP2 + SRCIN1
Signature95	35	EPS8 + IGF2BP2 + FHOD1 + SERINC2 + UBTD1 + PDE4C + RELN + AGPAT4 + IGSF10 + DLG2 + SPINT1 + LPAR5 + ABCC3 + SHROOM4 + EPHB1 + ETV4 + GALNT7 + PLCH1 + GALE + METTL7B + RAP1GAP + DLG4 + SRCIN1 + PLD3 + C6orf168 + NRCAM + LRIG1 + ST3GAL5 + NGEF + ODZ1 + PI4K2B + CPNE3 + BMP1 + GOLT1A + LAD1
Signature96	35	SRCIN1 + PLD3 + SPINT1 + ODZ1 + PI4K2B + RAP1GAP + LAD1 + C6orf168 + BMP1 + EPHB1 + NGEF + TGFA + IGSF10 + CPNE3 + IGF2BP2 + PDE4C + ABCC3 + NRCAM + UBTD1 + LRIG1 + TFF3 + FHOD1 + PLCH1 + SERINC2 + ST3GAL5 + SHROOM4 + EPS8 + LPAR5 + AGPAT4 + RELN + ETV4 + DLG4 + MCTP2 + FAM84A + GALNT7
Signature97	36	ABCC3 + ETV4 + GALE + AGPAT4 + LPAR5 + SERINC2 + LAD1 + BMP1 + TFF3 + NGEF + LRIG1 + EPHB1 + PLCH1 + IGSF10 + GOLT1A + SPINT1 + CPNE3 + SRCIN1 + RELN + PDE4C + C6orf168 + TGFA + SHROOM4 + DLG2 + METTL7B + ECE1 + DLG4 + ODZ1 + PLD3 + NRCAM + FAM84A + PI4K2B + EPS8 + RAP1GAP + ST3GAL5 + IGF2BP2
Signature98	36	SHROOM4 + GALNT7 + RAP1GAP + DLG4 + IGF2BP2 + EPS8 + AGPAT4 + METTL7B + TGFA + TFF3 + LPAR5 + CPNE3 + SRCIN1 + ABCC3 + GOLT1A + ODZ1 + EPHB1 + PLD3 + IGSF10 + PDE4C + FHOD1 + LRIG1 + ST3GAL5 + MCTP2 + ECE1 + SPINT1 + RELN + PI4K2B + BMP1 + SERINC2 + LAD1 + UBTD1 + NGEF + FAM84A + NRCAM + ETV4
Signature99	36	AGPAT4 + PDE4C + EPHB1 + DLG4 + LAD1 + FAM84A + GALNT7 + PLCH1 + PI4K2B + MCTP2 + DLG2 + PLD3 + SRCIN1 + C6orf168 + CPNE3 + RAP1GAP + GOLT1A + ST3GAL5 + UBTD1 + LPAR5 + RELN + SPINT1 + IGSF10 + EPS8 + IGF2BP2 + TGFA + ECE1 + SHROOM4 + NGEF + SERINC2 + ODZ1 + FHOD1 + GALE + ABCC3 + ETV4 + LRIG1
Signature100	37	PDE4C + GALE + RAP1GAP + LAD1 + ST3GAL5 + NGEF + TFF3 + METTL7B + LRIG1 + MCTP2 + BMP1 + IGF2BP2 + LPAR5 + ABCC3 + C6orf168 + GALNT7 + EPS8 + SERINC2 + PLD3 + ODZ1 + GOLT1A + SRCIN1 + EPHB1 + AGPAT4 + DLG4 + RELN + CPNE3 + ECE1 + SPINT1 + ETV4 + NRCAM + FHOD1 + FAM84A + TGFA + UBTD1 + SHROOM4 + DLG2
Signature101	37	IGF2BP2 + EPS8 + RELN + METTL7B + GALE + GOLT1A + AGPAT4 + FHOD1 + ETV4 + SRCIN1 + SERINC2 + TGFA + LPAR5 + CPNE3 + DLG4 + FAM84A + ODZ1 + ECE1 + ST3GAL5 + NRCAM + SHROOM4 + PDE4C + C6orf168 + NGEF + MCTP2 + RAP1GAP + BMP1 + UBTD1 + LRIG1 + EPHB1 + DLG2 + ABCC3 + SPINT1 + PLCH1 + TFF3 + GALNT7 + PLD3
Signature102	37	RELN + SPINT1 + DLG2 + GALE + METTL7B + PI4K2B + EPS8 + LRIG1 + PDE4C + FAM84A + ECE1 + TFF3 + UBTD1 + ODZ1 + AGPAT4 + C6orf168 + ABCC3 + MCTP2 + TGFA + PLD3 + IGF2BP2 + RAP1GAP + EPHB1 + SHROOM4 + SRCIN1 + DLG4 + CPNE3 + GALNT7 + GOLT1A + ST3GAL5 + FHOD1 + NGEF + SERINC2 + PLCH1 + NRCAM + BMP1 + ETV4
Signature103	38	GALNT7 + IGF2BP2 + DLG2 + TFF3 + PLCH1 + RELN + GALE + EPHB1 + PI4K2B + SPINT1 + SHROOM4 + NRCAM + EPS8 + FHOD1 + PLD3 + CPNE3 + NGEF + METTL7B + ST3GAL5 + LPAR5 + ABCC3 + TGFA + MCTP2 + RAP1GAP + IGSF10 + ECE1 + LRIG1 + FAM84A + DLG4 + AGPAT4 + UBTD1 + SERINC2 + ETV4 + C6orf168 + LAD1 + PDE4C + BMP1 + ODZ1
Signature104	38	PDE4C + IGSF10 + ETV4 + RELN + SPINT1 + TGFA + GALNT7 + IGF2BP2 + TFF3 + ST3GAL5 + GOLT1A + LAD1 + DLG2 + UBTD1 + NRCAM + SHROOM4 + LRIG1 + DLG4 + PLD3 + EPS8 + EPHB1 + LPAR5 + AGPAT4 + GALE + PI4K2B + FHOD1 + FAM84A + RAP1GAP + C6orf168 + MCTP2 + ODZ1 + ABCC3 + SERINC2 + SRCIN1 + NGEF + BMP1 + ECE1 + METTL7B
Signature105	38	CPNE3 + RELN + SPINT1 + METTL7B + PLCH1 + ODZ1 + RAP1GAP + ECE1 + EPHB1 + UBTD1 + ABCC3 + PLD3 + ETV4 + NGEF + ST3GAL5 + MCTP2 + SRCIN1 + DLG4 + C6orf168 + PI4K2B + SERINC2 + FAM84A + IGF2BP2 + EPS8 + LAD1 + DLG2 + GOLT1A + SHROOM4 + AGPAT4 + LPAR5 + BMP1 + GALE + GALNT7 + LRIG1 + NRCAM + TFF3 + FHOD1 + PDE4C
Signature106	39	MCTP2 + RELN + RAP1GAP + ECE1 + ETV4 + CPNE3 + TGFA + GALNT7 + PDE4C + BMP1 + SHROOM4 + GOLT1A + NRCAM + DLG2 + SPINT1 + NGEF + FHOD1 + EPS8 + SERINC2 + ST3GAL5 + AGPAT4 + DLG4 + C6orf168 + LAD1 + PLD3 + TFF3 + SRCIN1 + UBTD1 + ABCC3 + LPAR5 + FAM84A + ODZ1 + METTL7B + LRIG1 + EPHB1 + IGSF10 + PLCH1 + GALE + PI4K2B
Signature107	39	TGFA + PDE4C + EPS8 + DLG4 + ST3GAL5 + SPINT1 + PLD3 + LAD1 + FHOD1 + MCTP2 + FAM84A + CPNE3 + DLG2 + RELN + BMP1 + ODZ1 + LPAR5 + METTL7B + RAP1GAP + PI4K2B + AGPAT4 + ABCC3 + NRCAM + IGSF10 + PLCH1 + SERINC2 + GALE + ECE1 + EPHB1 + C6orf168 + GALNT7 + SHROOM4 + NGEF + TFF3 + ETV4 + IGF2BP2 + SRCIN1 + UBTD1 + LRIG1
Signature108	39	CPNE3 + IGF2BP2 + LPAR5 + SERINC2 + PDE4C + EPHB1 + SRCIN1 + PI4K2B + AGPAT4 + FHOD1 + GOLT1A + PLCH1 + LAD1 + GALNT7 + UBTD1 + ODZ1 + DLG2 + METTL7B + ABCC3 + TGFA + FAM84A + RAP1GAP + GALE + BMP1 + NGEF + EPS8 + IGSF10 + ST3GAL5 + TFF3 + LRIG1 + NRCAM + PLD3 + C6orf168 + MCTP2 + ECE1 + SHROOM4 + SPINT1 + DLG4 + ETV4
